# CCN3-derived peptide BLR-200 impairs YAP activation and attenuates bleomycin-induced skin fibrosis through blocking the generation of Sfrp2-positive fibroblasts

**DOI:** 10.64898/2026.07.07.734740

**Authors:** John Nguyen, Alexander Peidl, Pratyusha Chitturi, Shannon McClintock, Randall Knibbs, Zestranjyan Kannan, Bahja Ahmed Abdi, Connor Denomy, Pashupati Bhandari, David E. Carter, Mathieu Petitjean, John Varga, Dinesh Khanna, Richard J. Stratton, Muhammad Nadeem Aslam, James Varani, Bruce L. Riser, Andrew Leask

## Abstract

An autocrine pro-adhesive/pro-contractile signaling loop, through the mechanosensitive transcriptional cofactor YAP, promotes fibrosis. The CCN family of matricellular proteins modify adhesive signaling. Of these, CCN3 is antifibrotic. We show that BLR-200, a CCN3-derived peptide, has anti-fibrotic properties in the bleomycin-induced model of scleroderma skin fibrosis. *In vitro,* BLR-200 delayed, but did not abolish, fibroblast adhesion to collagen and nuclear YAP localization. *In vivo*, BLR-200 prevented/treated bleomycin-induced skin fibrosis, and reduced bleomycin-induced expression of profibrotic genes including α-smooth muscle actin, CCN1 and CCN2. Lineage tracing and scRNA-seq analyses revealed that the myofibroblasts in this model were quantitatively derived from collagen-lineage Pi16+/Col15+ve fibroblasts. BLR-200 prevented myofibroblast differentiation in this model and trajectory of fibroblasts toward a Sfrp2-positive subset, a cell type associated with poor clinical outcome. BLR-200 impairs YAP activation in vitro and appearance of translationally-relevant fibroblast subtypes in vivo and is a novel anti-fibrotic agent for SSc skin fibrosis.

**HIGHLIGHTS:** -SSc skin fibrosis, a major unmet need, is driven by an activated mechanotransduction/YAP pathway; how to block this pathway clinically is unclear

-members of the CCN family of matricellular proteins are adhesive signaling modifiers; herein, we identify BLR-200, a synthetic peptide derived from CCN3, based on its ability to impair, but not ablate, YAP nuclear localization and fibroblast spreading/attachment to collagen

-BLR-200 blocks and treats progression of bleomycin-induced skin fibrosis

-In the bleomycin model, lineage tracing analysis revealed that collagen-lineage cells are the primary source of myofibroblasts

-BLR-200 blocks myofibroblast differentiation concomitant with reduced progression toward Col8a1+ve and Sfrp2+ ve fibroblasts, populations implicated in SSc pathogenesis

-BLR-200 represents a novel, translationally relevant drug candidate for SSc skin fibrosis
