## Supplemental proteomics d28 for "CCN3-derived peptide BLR-200 impairs YAP activation and attenuates bleomycin-induced skin fibrosis through blocking the generation of Sfrp2-positive fibroblasts"

### Sheet: Treatment 1.7 up scr not blr
Protein FDR Confidence: Combined	UNIPROT Accession	Description	Gene name	Abundance Ratio: (Scr) / (PBS) MEDIAN	Abundance Ratio: (BLR) / (PBS) MEDIAN	Present in ALL	Abundance Ratio Scrambled-Average	Abundance Ratio Scrambled-ST Dev	Abundance Ratio BLR Peptide-Average	Abundance Ratio BLR Peptide-ST Dev	PBS (N)	BLR (N)	SCRAMBLED (N)
High	O89020	Afamin	Afm	1.727	1.028	1	1.57752	0.406687	1.01415	0.119942	4	4	4
High	E9Q414	Apolipoprotein B-100	Apob	2.711	1.605	1	2.43462	1.24249	1.39842	0.367009	4	4	4
High	Q01339	Beta-2-glycoprotein 1	Apoh	2.929	1.603	1	2.81309	1.09554	1.67622	0.181432	4	4	4
High	P08607	C4b-binding protein	C4bpa	2.648	1.259	1	2.54259	1.33074	1.32102	0.287416	4	4	4
High	P23953	Carboxylesterase 1C	Ces1c	2.509	1.348	1	2.516	0.578215	1.37484	0.340147	4	4	4
High	P51437	Cathelicidin antimicrobial peptide	Camp	6.983	1.619	1	4.92903	3.65976	1.369	0.671803	4	4	4
High	Q9QWK4	CD5 antigen-like	Cd5l	1.834	0.939	1	2.803	2.7315	0.992085	0.106537	4	4	4
High	Q61147	Ceruloplasmin	Cp	2.428	1.386	1	2.25254	0.9367	1.27832	0.0668048	4	4	4
High	Q61362	Chitinase-3-like protein 1	Chi3l1	2.248	0.936	1	2.08126	1.20409	0.923077	0.309872	4	4	4
High	O35744	Chitinase-like protein 3	Chil3	7.765	1.615	1	7.01624	6.16202	1.45336	0.654024	4	4	4
High	P16294	Coagulation factor IX	F9	2.404	1.591	1	1.98444	0.874941	1.4059	0.309858	4	4	4
High	Q60847	Collagen alpha-1(XII) chain	Col12a1	2.625	1.485	1	2.3953	0.859398	2.1533	1.87745	4	4	4
High	P98086	Complement C1q subcomponent subunit A	C1qa	2.172	0.842	1	2.0937	1.07403	1.09129	0.573731	4	4	4
High	Q02105	Complement C1q subcomponent subunit C	C1qc	2.604	1.241	1	2.94851	1.78075	1.62712	0.963227	4	4	4
High	P01027	Complement C3	C3	2.752	1.598	1	2.9223	1.34771	1.55465	0.266211	4	4	4
High	P04186	Complement factor B	Cfb	2.346	1.336	1	2.48087	1.14558	1.42887	0.28776	4	4	4
High	P06909	Complement factor H	Cfh	2.609	1.422	1	2.60406	1.41977	1.35786	0.293964	4	4	4
High	Q61129	Complement factor I	Cfi	2.17	1.239	1	2.01619	0.768113	1.26429	0.0976999	4	4	4
High	Q62266	Cornifin-A	Sprr1a	2.711	1.113	1	2.91325	1.9549	1.30262	0.623994	4	4	4
High	P56567	Cystatin-A	Csta	4.918	1.329	1	5.75902	4.19999	1.32899	0.270473	4	4	4
High	Q9QXC1	Fetuin-B	Fetub	2.138	1.281	1	2.10356	0.639447	1.2849	0.174073	4	4	4
High	E9PV24	Fibrinogen alpha chain	Fga	2.801	1.533	1	2.49542	1.47545	1.35481	0.33633	4	4	4
High	Q8K0E8	Fibrinogen beta chain	Fgb	2.869	1.444	1	3.1114	2.29606	1.35611	0.361189	4	4	4
High	Q8VCM7	Fibrinogen gamma chain	Fgg	3.284	1.58	1	3.26878	2.25611	1.39571	0.353168	4	4	4
High	P11276	Fibronectin	Fn1	3.318	1.049	1	4.60295	4.58109	1.12572	0.388194	4	4	4
High	P11088	Filaggrin	Flg	4.199	1.368	1	4.84647	4.10061	1.95331	1.80444	4	4	4
High	P24472	Glutathione S-transferase A4	Gsta4	4.192	1.087	1	4.34193	3.24774	1.00102	0.100248	4	4	4
High	P15864	Histone H1.2	H1-2	2.292	1.247	1	2.54808	1.16833	1.49326	0.577385	4	4	4
High	P84244	Histone H3.3	H3-3a	2.578	1.385	1	2.16183	0.814467	1.02974	0.208453	4	4	4
High	P62806	Histone H4	H4c1	2.663	1.347	1	3.27066	1.81406	1.4431	0.333391	4	4	4
High	P01878	Ig alpha chain C region	Ig alpha chain C region	3.013	1.247	1	2.77811	1.1276	1.54202	0.645993	4	4	4
High	P01869	Ig gamma-1 chain C region, membrane-bound form	Ighg1	1.977	0.745	1	1.95247	1.20292	0.797057	0.143148	4	4	4
High	P01867	Ig gamma-2B chain C region	Igh-3	2.466	1.013	1	2.21029	1.33803	0.776174	0.0877422	4	4	4
Medium	P06328	Ig heavy chain V region 1-72	Ighv1-72	2.97	0.787	1	2.88808	2.1451	0.875	0.384029	4	4	4
High	P18528	Ig heavy chain V region 6.96	Ig heavy chain V region 6.96	1.836	0.721	1	2.23487	1.64814	0.844737	0.328623	4	4	4
Medium	P06327	Ig heavy chain V region VH558 A1/A4	Gm5629	3.604	1.287	1	4.6825	4.09106	1.48603	0.554097	4	4	4
High	P01633	Ig kappa chain V19-17	Igk-V19-17	1.838	0.741	1	2.32224	2.2852	0.622754	0.141743	4	4	4
High	P01631	Ig kappa chain V-II region 26-10	Ig kappa chain V-II region 26-10	2.111	0.636	1	1.94672	1.22898	0.693291	0.239006	4	4	4
High	P01648	Ig kappa chain V-V region HP 91A3	Ig kappa chain V-V region HP 91A3	2.139	1.256	1	2.38753	1.81253	1.18157	0.135682	4	4	4
High	P01644	Ig kappa chain V-V region HP R16.7	Ig kappa chain V-V region HP R16.7	1.836	0.721	1	1.99595	1.43966	0.690551	0.130709	4	4	4
High	P01635	Ig kappa chain V-V region K2 (Fragment)	Ig kappa chain V-V region K2 (Fragment)	2.502	1.331	1	4.23004	4.36632	1.50862	0.674006	4	4	4
High	P01636	Ig kappa chain V-V region MOPC 149	Ig kappa chain V-V region MOPC 149	3.055	1.178	1	5.51541	7.35366	0.942212	0.0592617	4	4	4
High	P01872	Immunoglobulin heavy constant mu	Ighm	2.062	1.151	1	3.97535	4.82246	1.13281	0.115688	4	4	4
High	P01592	Immunoglobulin J chain	Jchain	1.848	1.025	1	3.36099	3.85733	1.03632	0.126288	4	4	4
High	P01837	Immunoglobulin kappa constant	Igkc	1.871	0.854	1	2.59611	2.42437	0.849173	0.0743806	4	4	4
High	Q61703	Inter-alpha-trypsin inhibitor heavy chain H2	Itih2	2.439	1.276	1	2.19626	0.971814	1.35341	0.229694	4	4	4
High	Q8R460	Interleukin-36 gamma	Il36g	2.586	0.766	1	2.28447	1.28275	0.887518	0.481879	4	4	4
High	Q91VE3	Kallikrein-7	Klk7	2	1.055	1	2.02007	0.735619	0.975233	0.296315	4	4	4
High	P08730	Keratin, type I cytoskeletal 13	Krt13	2.137	0.96	1	2.84372	2.04095	1.09352	0.340711	4	4	4
High	Q61781	Keratin, type I cytoskeletal 14	Krt14	2.125	1.217	1	2.02034	1.45383	0.890349	0.145334	4	4	4
High	Q9QWL7	Keratin, type I cytoskeletal 17	Krt17	3.095	1.342	1	3.48262	2.87847	1.45398	0.587312	4	4	4
High	Q3UV17	Keratin, type II cytoskeletal 2 oral	Krt76	3.479	1.499	1	4.06297	3.54629	1.58016	0.774769	4	4	4
High	Q922U2	Keratin, type II cytoskeletal 5	Krt5	3.042	1.452	1	2.95321	1.91748	1.41642	0.466835	4	4	4
High	P50446	Keratin, type II cytoskeletal 6A	Krt6a	3.048	0.944	1	2.35065	1.40609	0.740761	0.102806	4	4	4
High	Q6NXH9	Keratin, type II cytoskeletal 73	Krt73	2.145	1.689	1	2.46889	2.21776	1.63907	0.720303	4	4	4
High	Q8VED5	Keratin, type II cytoskeletal 79	Krt79	3.149	1.274	1	2.31552	1.7524	0.743725	0.146735	4	4	4
High	O08677	Kininogen-1	Kng1	2.415	1.499	1	2.40647	0.766168	1.45404	0.124212	4	4	4
High	P08071	Lactotransferrin	Ltf	7.591	1.219	1	6.99769	6.5177	1.10741	0.568766	4	4	4
High	Q61092	Laminin subunit gamma-2	Lamc2	2.571	0.969	1	2.75402	1.70062	1.03888	0.35937	4	4	4
High	Q61805	Lipopolysaccharide-binding protein	Lbp	2.166	1.162	1	1.99395	1.03984	1.20579	0.369819	4	4	4
High	P08905	Lysozyme C-2	Lyz2	2.534	1.039	1	2.43978	1.41612	1.08483	0.261959	4	4	4
Medium	A1L314	Macrophage-expressed gene 1 protein	Mpeg1	2.549	1.397	1	2.25605	0.608955	1.40803	0.304363	4	4	4
High	Q91WP0	Mannan-binding lectin serine protease 2	Masp2	2.26	1.058	1	2.03179	1.36207	0.962051	0.18906	4	4	4
High	P41317	Mannose-binding protein C	Mbl2	3.137	1.312	1	2.89792	1.84821	1.30327	0.369388	4	4	4
High	P11247	Myeloperoxidase	Mpo	2.889	0.929	1	3.26861	2.44659	1.1054	0.441267	4	4	4
High	P11672	Neutrophil gelatinase-associated lipocalin	Lcn2	4.485	1.482	1	4.1737	3.40432	1.26588	0.350446	4	4	4
High	Q60963	Platelet-activating factor acetylhydrolase	Pla2g7	2.01	1.318	1	2.08602	0.803772	1.34848	0.223002	4	4	4
High	O88668	Protein CREG1	Creg1	2.205	1.155	1	2.63459	1.01865	1.23189	0.444084	4	4	4
High	Q08189	Protein-glutamine gamma-glutamyltransferase E	Tgm3	3.956	1.496	1	3.33885	1.68794	1.6128	0.729678	4	4	4
High	Q7TSG5	SH3 domain-containing protein 21	Sh3d21	4.034	1.348	1	3.29761	1.77701	1.20912	0.312972	4	4	4
High	Q8K3P0	Short-chain dehydrogenase/reductase family 9C member 7	Sdr9c7	2.353	1.453	1	2.11853	0.495041	1.07162	0.444058	4	4	4
High	P35174	Stefin-2	Stfa2	6.893	1.6	1	7.93828	6.50944	1.47265	0.366495	4	4	4
Medium	Q8C4H2	Sterile alpha motif domain-containing protein 3	Samd3	3.319	1.613	1	3.4286	2.4846	1.42106	0.262129	4	4	4
High	P35441	Thrombospondin-1	Thbs1	2.779	1.385	1	2.38725	0.989466	1.41151	0.415595	4	4	4
High	P29788	Vitronectin	Vtn	2.763	1.375	1	2.77483	1.84047	1.49271	0.669009	4	4	4

### Sheet: Treatment cluster analysis
innate immunity			p value 6.9E-13				enrichment score13.78
ID	Gene Name
Q91WP0	MBL associated serine protease 2(Masp2)
P51437	cathelicidin antimicrobial peptide(Camp)
Q02105	complement component 1, q subcomponent, C chain(C1qc)
P98086	complement component 1, q subcomponent, alpha polypeptide(C1qa)
P01027	complement component 3(C3)
P08607	complement component 4 binding protein(C4bp)
P06909	complement component factor h(Cfh)
Q61129	complement component factor i(Cfi)
P04186	complement factor B(Cfb)
E9PV24	fibrinogen alpha chain(Fga)
Q8K0E8	fibrinogen beta chain(Fgb)
Q8VCM7	fibrinogen gamma chain(Fgg)
Q8R460	interleukin 36G(Il36g)
P11672	lipocalin 2(Lcn2)
Q61805	lipopolysaccharide binding protein(Lbp)
A1L314	macrophage expressed gene 1(Mpeg1)
P41317	mannose-binding lectin (protein C) 2(Mbl2)
keratinization			p value 3.5E-9				enrichment score 6.14
ID	Gene Name
Q9QWL7	keratin 17(Krt17)
Q922U2	keratin 5(Krt5)
P50446	keratin 6A(Krt6a)
Q6NXH9	keratin 73(Krt73)
Q3UV17	keratin 76(Krt76)
Q8VED5	keratin 79(Krt79)
Q62266	small proline-rich protein 1A(Sprr1a)
Q08189	transglutaminase 3, E polypeptide(Tgm3)
adaptive immunity			p value 6.4E-10				enrichment score 5.21
ID	Gene Name
P06327	Ig heavy chain V region VH558 A1/A4(Gm5629)
P01631	Ig kappa chain V-II region 26-10 (KV2A7_MOUSE)
P01648	Ig kappa chain V-V region HP 91A3 (KV5AF_MOUSE)
P01644	Ig kappa chain V-V region HP R16.7 (KV5AB_MOUSE)
P01636	Ig kappa chain V-V region MOPC 149 (KV5A4_MOUSE)
E9PV24	fibrinogen alpha chain(Fga)
Q8K0E8	fibrinogen beta chain(Fgb)
Q8VCM7	fibrinogen gamma chain(Fgg)
P01872	immunoglobulin heavy constant mu(Ighm)
P06328	immunoglobulin heavy variable 1-72(Ighv1-72)
P01592	immunoglobulin joining chain(Jchain)
P01635	immunoglobulin kappa chain variable 12-41(Igkv12-41)
P01837	immunoglobulin kappa constant(Igkc)
P01633	immunoglobulin kappa variable 6-17(Igkv6-17)
A1L314	macrophage expressed gene 1(Mpeg1)
collagen-containing ECM			p value 4.8E-8				enrichment score 2.38
ID	Gene Name
Q60847	collagen, type XII, alpha 1(Col12a1)
E9PV24	fibrinogen alpha chain(Fga)
Q8K0E8	fibrinogen beta chain(Fgb)
Q8VCM7	fibrinogen gamma chain(Fgg)
P11276	fibronectin 1(Fn1)
Q61703	inter-alpha trypsin inhibitor, heavy chain 2(Itih2)
O08677	kininogen 1(Kng1)
Q61092	laminin, gamma 2(Lamc2)
P35441	thrombospondin 1(Thbs1)
Q08189	transglutaminase 3, E polypeptide(Tgm3)
P29788	vitronectin(Vtn)
calcium binding			p value 0.000003				enrichment score 2.01
ID	Gene Name
Q91WP0	MBL associated serine protease 2(Masp2)
Q61147	ceruloplasmin(Cp)
P16294	coagulation factor IX(F9)
Q61129	complement component factor i(Cfi)
E9PV24	fibrinogen alpha chain(Fga)
Q8VCM7	fibrinogen gamma chain(Fgg)
P11088	filaggrin(Flg)
P41317	mannose-binding lectin (protein C) 2(Mbl2)
P11247	myeloperoxidase(Mpo)
P35441	thrombospondin 1(Thbs1)
Q08189	transglutaminase 3, E polypeptide(Tgm3)
