## Supplemental proteomics treatment protocol for "CCN3-derived peptide BLR-200 impairs YAP activation and attenuates bleomycin-induced skin fibrosis through blocking the generation of Sfrp2-positive fibroblasts"

### Sheet: proteins
Protein FDR Confidence: Combined	Accession	Description	Gene Symbol	Abundance Ratio: (Scr) / (PBS)	Abundance Ratio: (BLR) / (PBS)	Abundance Ratio Scrambled-Average	Abundance Ratio Scrambled-ST Dev	Abundance Ratio BLR Peptide-Average	Abundance Ratio BLR Peptide-ST Dev
High	P35174	Stefin-2	Stfa2	6.893	1.6	7.93828	6.50944	1.47265	0.366495
High	P35175	Stefin-1	Stfa1	8.062	1.82	7.03757	5.54973	1.52089	0.874961
High	O35744	Chitinase-like protein 3	Chil3	7.765	1.615	7.01624	6.16202	1.45336	0.654024
High	P08071	Lactotransferrin	Ltf	7.591	1.219	6.99769	6.5177	1.10741	0.568766
High	P56567	Cystatin-A	Csta	4.918	1.329	5.75902	4.19999	1.32899	0.270473
High	P01636	Ig kappa chain V-V region MOPC 149	Ig kappa chain V-V region MOPC 149	3.055	1.178	5.51541	7.35366	0.942212	0.0592617
High	P51437	Cathelicidin antimicrobial peptide	Camp	6.983	1.619	4.92903	3.65976	1.369	0.671803
Medium	P06327	Ig heavy chain V region VH558 A1/A4	Gm5629	3.604	1.287	4.6825	4.09106	1.48603	0.554097
High	P11276	Fibronectin	Fn1	3.318	1.049	4.60295	4.58109	1.12572	0.388194
High	P24472	Glutathione S-transferase A4	Gsta4	4.192	1.087	4.34193	3.24774	1.00102	0.100248
High	P01635	Ig kappa chain V-V region K2 (Fragment)	Ig kappa chain V-V region K2 (Fragment)	2.502	1.331	4.23004	4.36632	1.50862	0.674006
High	P11672	Neutrophil gelatinase-associated lipocalin	Lcn2	4.485	1.482	4.1737	3.40432	1.26588	0.350446
High	Q3UV17	Keratin, type II cytoskeletal 2 oral	Krt76	3.479	1.499	4.06297	3.54629	1.58016	0.774769
High	P01872	Immunoglobulin heavy constant mu	Ighm	2.062	1.151	3.97535	4.82246	1.13281	0.115688
High	Q9QWL7	Keratin, type I cytoskeletal 17	Krt17	3.095	1.342	3.48262	2.87847	1.45398	0.587312
Medium	Q8C4H2	Sterile alpha motif domain-containing protein 3	Samd3	3.319	1.613	3.4286	2.4846	1.42106	0.262129
High	P01592	Immunoglobulin J chain	Jchain	1.848	1.025	3.36099	3.85733	1.03632	0.126288
High	Q08189	Protein-glutamine gamma-glutamyltransferase E	Tgm3	3.956	1.496	3.33885	1.68794	1.6128	0.729678
High	Q7TSG5	SH3 domain-containing protein 21	Sh3d21	4.034	1.348	3.29761	1.77701	1.20912	0.312972
High	P62806	Histone H4	H4c1	2.663	1.347	3.27066	1.81406	1.4431	0.333391
High	Q8VCM7	Fibrinogen gamma chain	Fgg	3.284	1.58	3.26878	2.25611	1.39571	0.353168
High	P11247	Myeloperoxidase	Mpo	2.889	0.929	3.26861	2.44659	1.1054	0.441267
High	Q8K0E8	Fibrinogen beta chain	Fgb	2.869	1.444	3.1114	2.29606	1.35611	0.361189
High	Q922U2	Keratin, type II cytoskeletal 5	Krt5	3.042	1.452	2.95321	1.91748	1.41642	0.466835
High	Q02105	Complement C1q subcomponent subunit C	C1qc	2.604	1.241	2.94851	1.78075	1.62712	0.963227
High	P01027	Complement C3	C3	2.752	1.598	2.9223	1.34771	1.55465	0.266211
High	Q62266	Cornifin-A	Sprr1a	2.711	1.113	2.91325	1.9549	1.30262	0.623994
High	P41317	Mannose-binding protein C	Mbl2	3.137	1.312	2.89792	1.84821	1.30327	0.369388
Medium	P06328	Ig heavy chain V region 1-72	Ighv1-72	2.97	0.787	2.88808	2.1451	0.875	0.384029
High	P08730	Keratin, type I cytoskeletal 13	Krt13	2.137	0.96	2.84372	2.04095	1.09352	0.340711
High	Q01339	Beta-2-glycoprotein 1	Apoh	2.929	1.603	2.81309	1.09554	1.67622	0.181432
High	Q9QWK4	CD5 antigen-like	Cd5l	1.834	0.939	2.803	2.7315	0.992085	0.106537
High	P01878	Ig alpha chain C region	Ig alpha chain C region	3.013	1.247	2.77811	1.1276	1.54202	0.645993
High	P29788	Vitronectin	Vtn	2.763	1.375	2.77483	1.84047	1.49271	0.669009
High	Q61092	Laminin subunit gamma-2	Lamc2	2.571	0.969	2.75402	1.70062	1.03888	0.35937
High	O88668	Protein CREG1	Creg1	2.205	1.155	2.63459	1.01865	1.23189	0.444084
High	P06909	Complement factor H	Cfh	2.609	1.422	2.60406	1.41977	1.35786	0.293964
High	P01837	Immunoglobulin kappa constant	Igkc	1.871	0.854	2.59611	2.42437	0.849173	0.0743806
High	P15864	Histone H1.2	H1-2	2.292	1.247	2.54808	1.16833	1.49326	0.577385
High	P08607	C4b-binding protein	C4bpa	2.648	1.259	2.54259	1.33074	1.32102	0.287416
High	P23953	Carboxylesterase 1C	Ces1c	2.509	1.348	2.516	0.578215	1.37484	0.340147
High	E9PV24	Fibrinogen alpha chain	Fga	2.801	1.533	2.49542	1.47545	1.35481	0.33633
High	P04186	Complement factor B	Cfb	2.346	1.336	2.48087	1.14558	1.42887	0.28776
High	Q6NXH9	Keratin, type II cytoskeletal 73	Krt73	2.145	1.689	2.46889	2.21776	1.63907	0.720303
High	P08905	Lysozyme C-2	Lyz2	2.534	1.039	2.43978	1.41612	1.08483	0.261959
High	E9Q414	Apolipoprotein B-100	Apob	2.711	1.605	2.43462	1.24249	1.39842	0.367009
High	O08677	Kininogen-1	Kng1	2.415	1.499	2.40647	0.766168	1.45404	0.124212
High	P01648	Ig kappa chain V-V region HP 91A3	Ig kappa chain V-V region HP 91A3	2.139	1.256	2.38753	1.81253	1.18157	0.135682
High	P35441	Thrombospondin-1	Thbs1	2.779	1.385	2.38725	0.989466	1.41151	0.415595
High	P50446	Keratin, type II cytoskeletal 6A	Krt6a	3.048	0.944	2.35065	1.40609	0.740761	0.102806
High	P01633	Ig kappa chain V19-17	Igk-V19-17	1.838	0.741	2.32224	2.2852	0.622754	0.141743
High	Q8VED5	Keratin, type II cytoskeletal 79	Krt79	3.149	1.274	2.31552	1.7524	0.743725	0.146735
High	P01864	Ig gamma-2A chain C region secreted form	Ig gamma-2A chain C region secreted form	1.519	0.861	2.29866	2.24118	0.794243	0.110695
High	Q8R460	Interleukin-36 gamma	Il36g	2.586	0.766	2.28447	1.28275	0.887518	0.481879
Medium	A1L314	Macrophage-expressed gene 1 protein	Mpeg1	2.549	1.397	2.25605	0.608955	1.40803	0.304363
High	Q61147	Ceruloplasmin	Cp	2.428	1.386	2.25254	0.9367	1.27832	0.0668048
High	P18528	Ig heavy chain V region 6.96	Ig heavy chain V region 6.96	1.836	0.721	2.23487	1.64814	0.844737	0.328623
High	P01867	Ig gamma-2B chain C region	Igh-3	2.466	1.013	2.21029	1.33803	0.776174	0.0877422
High	Q61703	Inter-alpha-trypsin inhibitor heavy chain H2	Itih2	2.439	1.276	2.19626	0.971814	1.35341	0.229694
High	P84244	Histone H3.3	H3-3a	2.578	1.385	2.16183	0.814467	1.02974	0.208453
High	Q8K3P0	Short-chain dehydrogenase/reductase family 9C member 7	Sdr9c7	2.353	1.453	2.11853	0.495041	1.07162	0.444058
High	Q9QXC1	Fetuin-B	Fetub	2.138	1.281	2.10356	0.639447	1.2849	0.174073
High	P98086	Complement C1q subcomponent subunit A	C1qa	2.172	0.842	2.0937	1.07403	1.09129	0.573731
High	Q60963	Platelet-activating factor acetylhydrolase	Pla2g7	2.01	1.318	2.08602	0.803772	1.34848	0.223002
High	Q61362	Chitinase-3-like protein 1	Chi3l1	2.248	0.936	2.08126	1.20409	0.923077	0.309872
High	Q91WP0	Mannan-binding lectin serine protease 2	Masp2	2.26	1.058	2.03179	1.36207	0.962051	0.18906
High	Q61781	Keratin, type I cytoskeletal 14	Krt14	2.125	1.217	2.02034	1.45383	0.890349	0.145334
High	Q91VE3	Kallikrein-7	Klk7	2	1.055	2.02007	0.735619	0.975233	0.296315
High	Q61129	Complement factor I	Cfi	2.17	1.239	2.01619	0.768113	1.26429	0.0976999
High	P01644	Ig kappa chain V-V region HP R16.7	Ig kappa chain V-V region HP R16.7	1.836	0.721	1.99595	1.43966	0.690551	0.130709
High	Q61805	Lipopolysaccharide-binding protein	Lbp	2.166	1.162	1.99395	1.03984	1.20579	0.369819
High	P01756	Ig heavy chain V region MOPC 104E	Ig heavy chain V region MOPC 104E	1.589	0.833	1.98449	1.64428	0.772505	0.116217
High	P16294	Coagulation factor IX	F9	2.404	1.591	1.98444	0.874941	1.4059	0.309858
High	P01869	Ig gamma-1 chain C region, membrane-bound form	Ighg1	1.977	0.745	1.95247	1.20292	0.797057	0.143148
High	P01631	Ig kappa chain V-II region 26-10	Ig kappa chain V-II region 26-10	2.111	0.636	1.94672	1.22898	0.693291	0.239006

### Sheet: clusters
adaptive immunity		Enrichment score 5.65			p value 7.4E-9
ID	Gene Name
P18528	Ig heavy chain V region 6.96 (HVM57_MOUSE)
P01756	Ig heavy chain V region MOPC 104E (HVM12_MOUSE)
P06327	Ig heavy chain V region VH558 A1/A4(Gm5629)
P01631	Ig kappa chain V-II region 26-10 (KV2A7_MOUSE)
P01648	Ig kappa chain V-V region HP 91A3 (KV5AF_MOUSE)
P01644	Ig kappa chain V-V region HP R16.7 (KV5AB_MOUSE)
P01636	Ig kappa chain V-V region MOPC 149 (KV5A4_MOUSE)
E9PV24	fibrinogen alpha chain(Fga)
Q8K0E8	fibrinogen beta chain(Fgb)
Q8VCM7	fibrinogen gamma chain(Fgg)
P01872	immunoglobulin heavy constant mu(Ighm)
P06328	immunoglobulin heavy variable 1-72(Ighv1-72)
P01635	immunoglobulin kappa chain variable 12-41(Igkv12-41)
P01633	immunoglobulin kappa variable 6-17(Igkv6-17)
A1L314	macrophage expressed gene 1(Mpeg1)
calcium binding			Enrichment score 1.72		p value 1.5E-5
ID	Gene Name
Q91WP0	MBL associated serine protease 2(Masp2)
Q61147	ceruloplasmin(Cp)
P16294	coagulation factor IX(F9)
Q61129	complement component factor i(Cfi)
E9PV24	fibrinogen alpha chain(Fga)
Q8VCM7	fibrinogen gamma chain(Fgg)
P41317	mannose-binding lectin (protein C) 2(Mbl2)
P11247	myeloperoxidase(Mpo)
P35441	thrombospondin 1(Thbs1)
Q08189	transglutaminase 3, E polypeptide(Tgm3)
collagen-binding ECM			Enrichment score 3.21		pvalue 5.7E-7
ID	Gene Name
E9PV24	fibrinogen alpha chain(Fga)
Q8K0E8	fibrinogen beta chain(Fgb)
Q8VCM7	fibrinogen gamma chain(Fgg)
P11276	fibronectin 1(Fn1)
Q61703	inter-alpha trypsin inhibitor, heavy chain 2(Itih2)
O08677	kininogen 1(Kng1)
Q61092	laminin, gamma 2(Lamc2)
P35441	thrombospondin 1(Thbs1)
Q08189	transglutaminase 3, E polypeptide(Tgm3)
P29788	vitronectin(Vtn)
cornified envelope		Enrichment score 4.02			p value 2.5E-11
ID	Gene Name
P56567	cystatin A1(Csta1)
Q91VE3	kallikrein related-peptidase 7 (chymotryptic, stratum corneum)(Klk7)
Q61781	keratin 14(Krt14)
Q9QWL7	keratin 17(Krt17)
Q922U2	keratin 5(Krt5)
Q62266	small proline-rich protein 1A(Sprr1a)
P35175	stefin A1(Stfa1)
P35174	stefin A2(Stfa2)
Q08189	transglutaminase 3, E polypeptide(Tgm3)
innate immunity		Enrichment score 14.4			p value 4.6E-13
ID	Gene Name
Q91WP0	MBL associated serine protease 2(Masp2)
P51437	cathelicidin antimicrobial peptide(Camp)
Q02105	complement component 1, q subcomponent, C chain(C1qc)
P98086	complement component 1, q subcomponent, alpha polypeptide(C1qa)
P01027	complement component 3(C3)
P08607	complement component 4 binding protein(C4bp)
P06909	complement component factor h(Cfh)
Q61129	complement component factor i(Cfi)
P04186	complement factor B(Cfb)
E9PV24	fibrinogen alpha chain(Fga)
Q8K0E8	fibrinogen beta chain(Fgb)
Q8VCM7	fibrinogen gamma chain(Fgg)
Q8R460	interleukin 36G(Il36g)
P11672	lipocalin 2(Lcn2)
Q61805	lipopolysaccharide binding protein(Lbp)
A1L314	macrophage expressed gene 1(Mpeg1)
P41317	mannose-binding lectin (protein C) 2(Mbl2)
keratinization		Enrichment score 5.99			p value 3.5E-9
ID	Gene Name
Q9QWL7	keratin 17(Krt17)
Q922U2	keratin 5(Krt5)
P50446	keratin 6A(Krt6a)
Q6NXH9	keratin 73(Krt73)
Q3UV17	keratin 76(Krt76)
Q8VED5	keratin 79(Krt79)
Q62266	small proline-rich protein 1A(Sprr1a)
Q08189	transglutaminase 3, E polypeptide(Tgm3)
