## Supplemental proteomics d10 for "CCN3-derived peptide BLR-200 impairs YAP activation and attenuates bleomycin-induced skin fibrosis through blocking the generation of Sfrp2-positive fibroblasts"

### Sheet: protein list
Protein FDR Confidence: Combined	Accession	Description	Gene Symbol	Abundance Ratio: (Bleo+Scramb) / (PBS)	Abundance Ratio: (BLR Peptide) / (PBS)	Abundance Ratio Bleomycin (Scrambled)-Average	Abundance Ratio Bleomycin (Scrambled)-ST Dev	Abundance Ratio Bleomycin (BLR Peptide)-Average	Abundance Ratio Bleomycin (BLR Peptide)-ST Dev
High	P02089	Hemoglobin subunit beta-2	Hbb-b2	26.647	0.991	1.87836	1.60715	0.0848493	0.00749087
High	Q6IFX2	Keratin, type I cytoskeletal 42	Krt42	1.378	0.534	2.75037	3.98716	0.231468	0.0702157
High	Q3UV17	Keratin, type II cytoskeletal 2 oral	Krt76	3.072	0.488	2.27596	1.72755	0.487087	0.129691
High	Q8VED5	Keratin, type II cytoskeletal 79	Krt79	2.045	0.627	6.05818	8.43954	0.556364	0.193549
High	P50446	Keratin, type II cytoskeletal 6A	Krt6a	1.217	0.815	5.84172	8.23533	0.828274	0.157039
High	Q3TTY5	Keratin, type II cytoskeletal 2 epidermal	Krt2	3.861	1.032	2.37489	1.44763	0.875469	0.300308
High	O70274	Protein tyrosine phosphatase type IVA 2	Ptp4a2	1.026	0.847	2.11222	1.92745	0.881796	0.188934
High	P04104	Keratin, type II cytoskeletal 1	Krt1	2.975	1.03	2.34148	0.969555	0.903301	0.44002
High	A6BLY7	Keratin, type I cytoskeletal 28	Krt28	1.299	0.849	1.71011	0.561868	0.920213	0.125923
Medium	Q6R2P8	Endonuclease 8-like 2	Neil2	2.435	0.605	1.96161	1.48648	0.928886	0.810994
High	P02535	Keratin, type I cytoskeletal 10	Krt10	2.644	0.803	2.64605	0.571808	1.05096	0.570481
High	Q61781	Keratin, type I cytoskeletal 14	Krt14	1.498	1.104	2.78801	2.28983	1.10699	0.356283
High	P19246	Neurofilament heavy polypeptide	Nefh	1.494	0.944	1.85561	1.3778	1.10821	0.31145
Medium	Q64291	Keratin, type I cytoskeletal 12	Krt12	1.633	1.276	2.42578	2.29436	1.14844	0.132064
High	Q61554	Fibrillin-1	Fbn1	2.184	1.18	2.37979	1.28395	1.14905	0.185329
High	Q922U2	Keratin, type II cytoskeletal 5	Krt5	5.345	1.757	3.39899	1.7819	1.15541	0.421187
High	Q9QWL7	Keratin, type I cytoskeletal 17	Krt17	2.219	1.416	3.85749	3.80912	1.16206	0.224857
High	P15331	Peripherin	Prph	1.464	1.003	1.95356	1.47803	1.18167	0.401251
High	Q6IFZ6	Keratin, type II cytoskeletal 1b	Krt77	3.077	1.139	2.5969	0.505171	1.20052	0.534846
Medium	P63058	Thyroid hormone receptor alpha	Thra	1.266	0.979	1.92167	1.05632	1.20888	0.424882
High	P21107	Tropomyosin alpha-3 chain	Tpm3	1.935	1.068	1.8687	0.344313	1.2907	0.678108
High	Q9ERD7	Tubulin beta-3 chain	Tubb3	1.469	1.33	1.84848	1.05676	1.29272	0.159928
High	Q9D7P9	Serpin B12	Serpinb12	1.814	1.404	1.77834	0.0654656	1.32166	0.591211
High	P48997	Involucrin	Ivl	1.577	1.234	1.717	0.271048	1.35124	0.512009
Medium	B1AS29	Glutamate receptor ionotropic, kainate 3	Grik3	1.952	1.555	2.12675	0.877417	1.36401	0.612772
High	P08551	Neurofilament light polypeptide	Nefl	1.815	1.106	2.08893	1.44076	1.38781	0.44765
High	E9Q557	Desmoplakin	Dsp	1.694	1.178	1.70326	0.110789	1.40882	0.687268
High	Q9JM83	Calmodulin-4	Calm4	1.668	1.343	1.9047	0.503746	1.43351	0.623951
High	O55143	Sarcoplasmic/endoplasmic reticulum calcium ATPase 2	Atp2a2	2.045	1.5	1.9465	0.19789	1.45423	0.375129
High	Q8BYH7	TBC1 domain family member 17	Tbc1d17	1.797	1.222	2.66705	1.64665	1.47283	0.365766
Medium	P23463	Homeobox protein Hox-D8	Hoxd8	1.523	1.65	1.76723	0.30548	1.4756	0.621323
High	Q99MQ4	Asporin	Aspn	1.716	1.556	1.75083	0.267583	1.48054	0.395337
High	Q08642	Protein-arginine deiminase type-2	Padi2	2.917	1.267	2.40284	1.06833	1.48495	0.510559
High	Q8VHD8	Hornerin	Hrnr	2.031	1.378	2.03285	0.0231163	1.49244	0.491798
High	Q3U5Q7	UMP-CMP kinase 2, mitochondrial	Cmpk2	1.932	1.398	1.86309	0.0422329	1.49255	0.535424
Medium	Q9D4K7	Coiled-coil domain-containing protein 105	Ccdc105	1.68	1.332	1.78742	0.183669	1.50178	0.759414
Medium	P11609	Antigen-presenting glycoprotein CD1d1	Cd1d1	2.128	1.609	1.80734	0.659083	1.5107	0.194472
High	P11088	Filaggrin (Fragment)	Flg	1.657	1.096	2.2766	1.0458	1.52379	0.66896
High	Q8CI43	Myosin light chain 6B	Myl6b	2.045	0.839	2.385	1.34897	1.54248	1.48884
High	P01843	Ig lambda-1 chain C region	LOC433053	2.129	2.409	1.71244	0.491802	1.5457	0.926167
High	Q9QZZ6	Dermatopontin	Dpt	1.984	1.663	1.81338	0.516298	1.56444	0.591242
High	Q8VE97	Serine/arginine-rich splicing factor 4	Srsf4	1.898	1.674	1.79964	0.136567	1.56845	0.116419
High	Q921I1	Serotransferrin	Trf	1.974	1.786	1.87503	0.198915	1.56903	0.70833
High	Q61702	Inter-alpha-trypsin inhibitor heavy chain H1	Itih1	1.903	1.225	1.92284	0.517539	1.57024	0.932791
High	Q9DCN1	Peroxisomal NADH pyrophosphatase NUDT12	Nudt12	1.567	1.655	1.70385	0.587962	1.58077	0.36869
High	P21614	Vitamin D-binding protein	Gc	1.77	1.808	1.77526	0.118277	1.58387	0.693868
Medium	Q99N32	Beta-klotho	Klb	1.595	1.893	2.81581	2.23315	1.58698	0.507388
High	P97347	Repetin	Rptn	1.793	1.131	2.8457	2.25526	1.62311	0.990913
High	P15089	Mast cell carboxypeptidase A	Cpa3	2.297	1.473	2.86594	1.08065	1.62624	0.622807
High	Q91YK8	Ly6/PLAUR domain-containing protein 3	Lypd3	1.601	1.598	1.75732	0.494948	1.63873	0.582278
High	P28798	Progranulin	Grn	1.824	1.998	1.88572	0.427123	1.66477	0.618906
High	Q6PDM2	Serine/arginine-rich splicing factor 1	Srsf1; LOC102641923	1.726	2.01	1.84061	0.595791	1.68917	0.55506
High	Q80YC5	Coagulation factor XII	F12	1.743	1.886	1.74253	0.191415	1.69034	0.679925

### Sheet: clusters
Keratinization
ID	Gene Name
Q8VHD8	hornerin(Hrnr)
P48997	involucrin(Ivl)
P04104	keratin 1(Krt1)
Q9QWL7	keratin 17(Krt17)
Q3TTY5	keratin 2(Krt2)
Q922U2	keratin 5(Krt5)
P50446	keratin 6A(Krt6a)
Q3UV17	keratin 76(Krt76)
Q6IFZ6	keratin 77(Krt77)
Q8VED5	keratin 79(Krt79)
calcium binding
ID	Gene Name
O55143	ATPase, Ca++ transporting, cardiac muscle, slow twitch 2(Atp2a2)
Q99MQ4	asporin(Aspn)
Q9JM83	calmodulin 4(Calm4)
Q80YC5	coagulation factor XII (Hageman factor)(F12)
Q61554	fibrillin 1(Fbn1)
P11088	filaggrin(Flg)
Q8VHD8	hornerin(Hrnr)
Q8CI43	myosin, light polypeptide 6B(Myl6b)
Q08642	peptidyl arginine deiminase, type II(Padi2)
P97347	repetin(Rptn)
